# Decoy diversification underpins the regulation of an NLR-mediated autoimmunity

**DOI:** 10.64898/2026.05.19.726385

**Authors:** Ye Jin Ahn, Naio Koehler, Jaepil Lee, Haseong Kim, Junhyeong Kim, Hwanjong Kim, Wanhui Kim, Min-Sung Kim, Young Jin Kim, Lennart Wirthmueller, Johannes Stuttmann, Alex Schultink, Kee Hoon Sohn

## Abstract

Appropriate activation of innate immune receptors is vital for the plant immune system. Immune activation must be strong and robust upon invasion by rapidly evolving pathogen species, while staying inactive in the absence of a pathogen to avoid constitutive defense responses that inhibit plant growth. Nucleotide-binding leucine-rich repeat receptors (NLRs) are intracellular proteins that surveil for pathogen invasion, often by direct or indirect perception of pathogen effector proteins. Indirect recognition of pathogen effector proteins, through monitoring the integrity of guardee or decoy proteins, can allow for a single NLR to detect a wide range of pathogen effectors. In this work, we investigated how the Solanaceae NLR NbPtr1 can recognize six different effector proteins from the bacterial pathogens *Pseudomonas syringae*, *Xanthomonas perforans*, and *Ralstonia pseudosolanacearum*. We identified several NOI-domain containing proteins that are guarded by NbPtr1. These NOI proteins share homology with, but are distinct from, RPM1 INTERACTING PROTEIN 4 (RIN4), a well-known guardee in Arabidopsis. Virus-induced gene silencing and CRISPR/Cas9-assisted deletion of *NbNOI* genes resulted in stunted growth dependent on NbPtr1 activity. Negative regulation of NbPtr1 requires the interaction between NbPtr1 and the suppressor NbNOIs. A conserved threonine residue of the NOI proteins is required for this interaction and fits into a putative binding pocket of NbPtr1 based on protein modeling. This threonine residue is modified by some of the recognized effector proteins. Our study uncovers the regulatory mechanism of an autoactive NLR and highlights the importance of decoy diversification in establishing compatibility with NLRs.
