## Supplemental Table 1 for "Decoy diversification underpins the regulation of an NLR-mediated autoimmunity"

### Sheet: Table S1
	Table S1. Sequence information of Nicotiana benthamiana NOI family proteins.
	Name	identifier	aa length	Protein size (kDa)	No. of NOI domain	aa seq	DNA seq	Source
	NbRIN4-1	KX272617	262	29.2	2	MARPNVPKFGNWENDDNTPYTVYFEKARQTRGTGKIINPNDPEENPDMFSNLTPPPPAPSRARPKPQTEEPIGREGAAAKQTREHRLSKEDGDFRQYANSPARNENTGRRASNEHQRGRGSSSGRTGRQSAGSEHSFDKSPLHPHYQAKVNAGRGVASPAWEGKNNSYDSSHGTPGRSFESAHATPGRSKIKQESPDRGAAVPRFGEWDENDPQSADNYTHIFNKVREERQLGTGNPSGTPSRTSYNPQKQEEKQMKCCCPW	ATGGCACGTCCAAATGTTCCGAAGTTTGGCAATTGGGAAAATGATGATAACACGCCCTATACTGTGTATTTTGAAAAAGCAAGGCAAACCCGTGGTACTGGAAAGATCATAAACCCCAATGATCCTGAAGAGAATCCCGATATGTTTTCCAATCTTACTCCCCCACCTCCAGCACCTTCTCGCGCTAGGCCTAAACCACAAACAGAGGAACCAATTGGGCGCGAGGGAGCAGCAGCTAAGCAAACAAGGGAACACAGACTGAGTAAAGAAGATGGTGATTTTCGGCAGTATGCTAATTCTCCAGCTCGTAACGAGAACACGGGACGAAGAGCTTCCAATGAGCATCAACGTGGTCGTGGATCAAGTTCTGGTCGAACTGGCAGACAAAGTGCGGGATCT…	Prokchorchik et al., 2020
	NbRIN4-2	Niben101Scf08799g00001	228	25.8	2	MARPNVPKFGNWENEDNTPYTVFFENARKTRGGKMINPNDPHENPDMFPYYAPKTQREEQKSRVSKEHGDIQQRNGVGRGSNSARPARQTAGSDHNIAKSPIHPYSQQAKISGRVAASPVWEGKNSYDSSHGTTPGRSFESARATPGRHQMKKESPDRGAVVPKFGEWDENDPQSAENYSEVFNKVRNERNERNRGSGNGLGTPSRAPYITDRHQRNEKQKSCCFPLW	ATGGCACGTCCAAATGTGCCAAAGTTTGGCAATTGGGAAAATGAAGACAACACTCCCTATACTGTCTTTTTTGAAAATGCAAGGAAAACTCGTGGTGGAAAGATGATAAATCCAAATGACCCTCACGAAAATCCAGACATGTTTCCCTATTATGCTCCTAAAACTCAAAGGGAGGAACAAAAAAGTCGCGTGAGTAAAGAACATGGTGATATTCAACAACGTAATGGAGTTGGCCGTGGATCAAACTCAGCTCGACCTGCTAGACAAACTGCAGGATCTGATCACAACATTGCTAAATCACCAATTCATCCATATTCTCAGCAGGCAAAGATATCAGGACGAGTAGCTGCTTCGCCTGTTTGGGAAGGGAAGAATTCTTATGATAGTAGCCATGGTACT…	Prokchorchik et al., 2020
	NbRIN4-3	Niben101Scf03488g06005.1	312	34.2	2	MAKHSQVPKFGNWENDEDVAYTTYFENANKGKKGSKMNPNDPQDPEAEVKGQNGRDAVRSKDERFSRRDDVESRKSIDSPLHPDTVGQKAPTYSSPQRYSVKSVGNKSESETMKGAEIPTARHERRSSREEYPRRPTDSPMRNENTGRRTPMESPHHRYGGLSGGATPKRPSQQSGGPDRSIEHSPLHPHSQGRVGGKGGAVSSPSWERKVSSEGSQGLAPSTPGRSRLRSVTKGDDMSDDSPAVPKFGDWDESDPASAEGYTQIFDKVREEKQTGAAKVPGTSTDTSYSNSQKRYGNDSGKGCLCFPWGRS	ATGGCTAAGCACTCACAAGTACCAAAATTTGGCAACTGGGAGAACGACGAAGATGTTGCCTATACTACCTATTTTGAGAATGCTAATAAGGGTAAGAAAGGCAGTAAAATGAATCCAAATGATCCTCAGGATCCTGAGGCAGAAGTAAAAGGTCAAAATGGAAGAGATGCAGTACGATCAAAAGATGAGCGTTTTTCCAGGAGAGATGATGTAGAATCGCGGAAATCAATTGACTCTCCATTGCACCCAGACACTGTGGGTCAAAAAGCTCCAACTTACTCATCTCCACAACGATATAGTGTGAAATCTGTAGGCAACAAGTCAGAATCAGAAACAATGAAGGGTGCGGAAATCCCAACAGCAAGGCATGAACGTCGTTCAAGTAGAGAAGAGTATCCG…	Prokchorchik et al., 2020
	NbNOI1	Nbv6.1trP73123	78	8.4	1	MADKGRPLPKFGEWDVNDPASAEGFTVIFNKARNEKRSGGNTNSPPKGDPAYNKHGATLGKPQSKKWFCCMHSAAAES	ATGGCGGATAAAGGTCGTCCACTTCCAAAATTTGGAGAGTGGGATGTCAACGACCCAGCTTCTGCTGAGGGTTTCACGGTCATCTTTAACAAAGCTCGAAATGAGAAGAGAAGCGGAGGCAATACAAACTCACCACCAAAGGGTGACCCTGCATATAATAAGCATGGAGCAACTCTTGGAAAGCCTCAATCAAAAAAATGGTTCTGCTGTATGCATTCTGCTGCTGCGGAATCATGA	Early LAB genome assembly (Naim et al., 2012)
	NbNOI2	Niben101Scf07498g02020.1	172	18.5	1	MRNENTGRRTPMESPHHRYGGLSGGATPKRASQQSGGPDRSIEHSPLHPYSQGRVGSKGGAVSSPSWERKVSSEGSQGLAPSTPGRSRLRPVMKGDDTSDDSPAVPKFGDWDESDPASAEGYTQIFDKVREEKQTGAAKVPGTSTDTSYSNSQKRYGNDSGKGCLCFPWRRS	ATGCGCAATGAGAACACGGGGAGAAGAACTCCTATGGAATCACCTCATCATCGCTATGGCGGCTTAAGTGGTGGTGCTACACCTAAGCGGGCCTCTCAGCAAAGTGGGGGACCTGATCGCAGCATTGAGCACTCTCCGCTGCATCCATATTCCCAGGGAAGGGTTGGAAGCAAAGGTGGTGCAGTTTCCTCTCCGTCGTGGGAAAGAAAGGTTTCATCTGAAGGTAGTCAAGGTCTGGCTCCCTCTACACCTGGAAGATCCCGTCTGAGACCAGTTATGAAAGGTGATGACACGTCTGATGACAGCCCTGCTGTTCCTAAATTTGGTGACTGGGATGAGAGTGATCCTGCATCAGCAGAAGGTTACACACAAATATTTGACAAAGTGCGAGAGGAGAAG…	Nicotiana benthamiana draft genome sequence v1.0.1 (Bombarely et al., 2012)
	NbNOI3	Nbv6.1trP61396	324	37.1	2	MAKQREKNGLLSVPQFGAWDHKTGDNLNFSMVFSQARANKKQNRHNLAQHNLGNEQEILAKLQEVSPSKDSLTPVPQFGAQNQKTEGNPDYSKVSPKAHANKKPHRHDLTRRSLGNEKELGKHQEVSPMKRPISVPQFGVWDQKGGGSPDYAKVSPQARADKKQHKHASACRKLGNEQELRKHNEASPRKNRPVAMPQHGAQDQKTWDNPNYPMVFSQAYAKKKQHKPHSLGNEKELGKRQDVSPMKTGWLSVPQFGEWDQKTPSETNYSVVFSQARANRRHHKSDLTHRSYDFEQELLCREREQAARRKKNKFMTYLSCCLPV	ATGGCGAAACAAAGGGAGAAAAATGGATTGCTGTCTGTGCCTCAGTTTGGTGCTTGGGATCATAAAACTGGGGACAATCTTAATTTCTCCATGGTATTTTCCCAAGCTCGTGCAAACAAGAAGCAGAATAGACATAATCTAGCACAACACAACCTGGGAAATGAGCAAGAGATTCTTGCCAAGCTCCAAGAAGTTTCACCCAGTAAAGATAGTTTGACGCCAGTGCCTCAATTTGGAGCACAGAATCAAAAGACTGAGGGAAATCCTGATTATTCCAAGGTGTCCCCCAAAGCTCATGCCAACAAGAAGCCACATAGACATGATCTAACACGCCGAAGCCTGGGAAATGAGAAAGAACTTGGCAAACATCAAGAGGTTTCACCCATGAAACGTCCAATA…	Early LAB genome assembly (Naim et al., 2012)
	NbNOI4	Nbv6.1trP77190	78	8.5	1	MNSQERGRPLPKFGEWDVNDPASADGYTVIFAKARDEKKATGTSASSVPAASPRPDATSTQNDACQQDPTKKKWFCCF	ATGAATTCTCAAGAGAGAGGTCGGCCATTGCCCAAATTTGGTGAATGGGATGTGAATGATCCAGCCTCAGCTGACGGGTACACAGTTATATTTGCCAAGGCTAGAGATGAGAAGAAAGCCACTGGGACTTCCGCCAGTTCTGTACCAGCAGCATCACCCAGACCTGATGCCACGTCTACACAAAATGACGCATGTCAGCAAGATCCAACGAAGAAAAAGTGGTTTTGCTGTTTCTGA	Early LAB genome assembly (Naim et al., 2012)
	NbNOI5	Nbv6.1trP46680	74	8.3	1	MTSQEQGRPLPKFGEWDVNNPASADGFTVIFAKARDDKKANGTAAPTQAPMNDYAYGKSNPYQQEPKKKWFCCF	ATGACTTCTCAAGAGCAAGGTCGGCCATTGCCGAAATTCGGGGAGTGGGATGTAAACAATCCGGCCTCGGCAGATGGATTCACCGTCATATTTGCAAAGGCTAGGGATGACAAAAAGGCCAATGGCACCGCGGCACCAACACAAGCGCCCATGAATGACTATGCTTATGGAAAATCTAATCCATATCAGCAAGAACCCAAGAAAAAATGGTTTTGCTGTTTCTGA	Early LAB genome assembly (Naim et al., 2012)
	NbNOI6	Nbv5.1tr6234823	76	8.3	1	MAEKGRPLPKFGEWDVNDPASAEGFTVIFNKARNEKKGGKIDSPPKGDSAYKNKAMLGKPQSKKWFCCMQSTAAES	ATGGCGGAAAAAGGGCGACCACTTCCTAAGTTTGGAGAGTGGGATGTAAATGACCCAGCTTCAGCTGAGGGATTTACAGTGATCTTTAATAAAGCTCGAAATGAGAAGAAAGGTGGTAAGATAGACTCACCACCTAAAGGTGATTCTGCATACAAGAATAAAGCAATGCTTGGAAAACCTCAATCAAAAAAATGGTTTTGCTGTATGCAATCTACTGCGGCCGAATCATGA	Early LAB genome assembly (Naim et al., 2012)
	NbNOI7	Nbv6.1trA252484	73	8.3	1	MAEGRPLPKFGEWDVNDPASAERFSVIFNRARNEKKTGKIDHSPPKKNYKHTATLGKPQSKKWFCCMRSGDAD	ATGGCGGAAGGTCGTCCACTTCCGAAGTTTGGTGAGTGGGATGTCAATGACCCGGCTTCAGCTGAGAGGTTCTCTGTCATCTTTAACAGAGCTCGAAACGAGAAGAAGACGGGCAAGATAGATCACTCGCCACCAAAGAAAAACTACAAGCATACAGCAACTCTTGGAAAGCCTCAATCTAAGAAATGGTTCTGCTGTATGCGGTCGGGTGATGCCGATTGA	Early LAB genome assembly (Naim et al., 2012)
	NbNOI8	Niben101Scf01849g03013.1	77	8.5	1	MSEKGRPLPKFGEWDVNDPASAEGFTVIFNKARDEKKTGGKPESPSKADGNTKQGEEPLKPQTKKWFCCMQSPQAES	ATGTCGGAGAAGGGTCGGCCATTGCCTAAGTTTGGTGAATGGGATGTCAATGATCCAGCATCAGCAGAGGGATTTACTGTGATTTTCAATAAGGCCAGGGATGAGAAAAAAACTGGTGGCAAGCCAGAGTCACCTTCAAAGGCTGATGGTAACACAAAGCAAGGAGAAGAACCATTAAAGCCTCAAACTAAAAAATGGTTTTGCTGTATGCAGAGCCCGCAGGCAGAATCTTGA	Nicotiana benthamiana draft genome sequence v1.0.1 (Bombarely et al., 2012)
	NbNOI9	Niben101Scf08772g05003.1	86	9.3	1	MGATTDFPTSFQERGRPLPKFGEWDVNDPASADGYTVIFAKARDEKKATGTSASSVPAASPRPDATSTQNDACQQDPTKKKWFCCF	ATGGGAGCGACAACTGATTTTCCCACTTCGTTTCAAGAGAGAGGTCGGCCATTGCCCAAATTTGGTGAATGGGATGTGAATGATCCAGCCTCAGCTGACGGGTACACAGTTATATTTGCCAAGGCTAGAGATGAGAAGAAAGCCACTGGGACTTCCGCCAGTTCTGTACCAGCAGCATCACCCAGACCTGATGCCACGTCTACACAAAATGACGCATGTCAGCAAGATCCAACGAAGAAAAAGTGGTTTTGCTGTTTCTGA	Nicotiana benthamiana draft genome sequence v1.0.1 (Bombarely et al., 2012)
	NbNOI10	Niben101Scf03546g01009.1	175	19.5	2	MARGSHVPKFGKWDGENEPYTAYFENARKGKGGKMINPNDPQAYEDASINAKTPLPQYNNYGYRRNPSDDLVSSVSQPTVHRRISDAKKNKNIFLPPTPNTLTNTRNSSDDLSYYSSASVPKFGAWDEKDPKSGEGFTVIFNKVKEEKQIAAAKFPIVQPQPNMSSSHKTNAKSK	ATGGCTCGGGGATCACATGTTCCTAAGTTCGGAAAGTGGGATGGTGAGAATGAGCCATACACAGCGTATTTTGAGAATGCGCGCAAAGGAAAAGGCGGTAAGATGATAAATCCAAATGATCCACAGGCATATGAAGATGCTAGTATTAATGCGAAAACTCCTTTACCTCAGTACAACAATTATGGTTATCGCAGAAATCCTTCTGATGATCTTGTAAGTTCAGTTAGCCAACCAACTGTCCATCGCAGAATATCTGATGCTAAGAAGAATAAGAATATATTCCTTCCACCTACTCCAAATACACTGACAAATACCAGAAACTCATCTGATGATCTTTCTTATTATTCATCAGCATCAGTACCAAAATTTGGGGCATGGGATGAGAAAGACCCCAAATCT…	Nicotiana benthamiana draft genome sequence v1.0.1 (Bombarely et al., 2012)
	NbNOI11	Niben101Scf00537g02019.1	148	16.9	1	MQGSNYYFMRRSHVPAFGSWDCNDDSPIPFTQCFESARKADLLRYSYSQERDSYVAGDLYQNDTVTPTMIVLPRRKKKASNEAVGKAGKDTWMVCDYEYDVKEASPPPPKRAVDEDLYKISPELLYAKPKRKGIRGFFSSCLLPICTS	ATGCAAGGGAGCAATTATTACTTCATGAGGAGGAGCCATGTTCCAGCATTTGGTAGCTGGGACTGTAACGATGATTCCCCAATTCCATTCACACAGTGCTTTGAATCAGCTAGAAAAGCTGATTTGCTTCGATACAGCTACTCTCAAGAACGTGATTCATACGTCGCCGGCGATCTTTACCAGAATGATACTGTAACTCCGACCATGATCGTCCTTCCTCGTCGTAAGAAAAAAGCAAGTAATGAAGCAGTTGGAAAAGCAGGAAAGGACACGTGGATGGTGTGTGACTATGAGTATGATGTGAAAGAAGCATCACCTCCACCACCTAAAAGGGCTGTAGACGAAGATCTCTACAAGATTTCCCCTGAATTGCTCTACGCTAAGCCTAAAAGGAAAGGC…	Nicotiana benthamiana draft genome sequence v1.0.1 (Bombarely et al., 2012)
	NbNOI12	Niben101Scf02056g03006.1	213	24.2	1	MDESNYYLMNRSHIPAFGSWDCNDDFPVPFTECFESARQADLFCYSYSNDRDLYVAGDLYQNDIVTPAMILLPRRKRKVSGNEVGGKKEAWMVRDYEYDVKKAATPSPPPLPPLTRAVDEDLYKISPDLLYSKPKRRKVSGNEVGGKKEAWMVRDYEYDVKKAATPSPPPLPPLTRAVDEDLYKISPDLLYSKPKRKGVRGLFSMCLRPTCAS	ATGGATGAGAGCAATTATTACTTGATGAATAGGAGCCACATTCCAGCATTTGGTAGCTGGGACTGTAACGATGATTTCCCAGTTCCTTTCACGGAATGCTTTGAATCAGCTAGGCAAGCTGATTTGTTTTGTTACAGCTACTCTAACGATCGTGATTTGTACGTAGCGGGAGATCTCTACCAGAACGACATTGTCACTCCAGCCATGATCCTCCTTCCTCGTCGTAAGAGAAAAGTGAGTGGTAATGAAGTTGGAGGAAAGAAGGAGGCGTGGATGGTACGCGATTATGAATATGATGTGAAAAAAGCAGCAACTCCATCTCCTCCACCACTACCACCGCTTACAAGGGCTGTGGATGAAGATCTTTACAAGATTTCCCCTGATTTGCTCTACTCTAAG…	Nicotiana benthamiana draft genome sequence v1.0.1 (Bombarely et al., 2012)
	NbNOI13	Niben101Scf00537g02021.1	285	32.8	2	MDESNYYFMRRSHVPAFGCWDCNDNEFPIPFTQCFESARQAGLLQYSYYEDRDLYVAGDLYQNDIVTPTMIVVPRRKRKAAGKEEKKDCEYDDVKEGASPVPPAPRPSPKRAPKAVDEDLYKISPTLLYAKPKRERNYYLMNRSHIPAFGSWDCNDDFPVPFTECFESARQAHLFRYSYSNDRDLYVAGDLYQNDIVTPAMIVVPRRKRKASSNEVGGKKEAWVVRDYEYDVKKAPTPSPPPLPPPTRAVDEDLYKISPDLLYSKPKRKGVRGLFSMCLRPTCAS	ATGGATGAGAGCAATTATTACTTCATGAGGAGGAGCCATGTTCCAGCATTTGGTTGCTGGGACTGTAACGATAATGAATTCCCAATTCCTTTCACACAGTGCTTTGAATCAGCCAGGCAAGCTGGTTTGCTTCAATATAGCTACTATGAAGACCGTGATTTGTACGTCGCCGGCGATCTTTACCAGAACGATATTGTCACTCCTACCATGATCGTCGTTCCTCGTCGTAAGAGAAAAGCAGCTGGAAAAGAAGAAAAAAAGGATTGTGAATATGATGATGTGAAAGAAGGAGCAAGCCCTGTTCCACCAGCTCCTCGTCCTTCACCTAAAAGGGCACCCAAAGCTGTAGATGAAGATCTCTACAAGATTTCCCCAACCTTGCTCTACGCTAAGCCTAAG…	Nicotiana benthamiana draft genome sequence v1.0.1 (Bombarely et al., 2012)
	NbNOI14	Niben101Scf02056g03005.1	143	16.3	1	MRRSHVPAFGCWDCNDSEFPIPFTQYFESARQAGLLRYSYYEDRDLYVAGDLYQDDIVTPAMIVVPRRKRKAIGKEGRKDCEYDDVKEGASPVPPAPRLSPKRAPKAVDEDLYKISPTLLYAKSKRKGIKGFFSSCLRPICFS	ATGAGGAGGAGCCATGTTCCAGCATTTGGTTGCTGGGACTGTAACGATAGTGAATTCCCAATTCCTTTCACACAATACTTTGAATCAGCTAGGCAAGCTGGTTTGCTTCGATATAGCTACTATGAAGACCGCGATTTGTACGTCGCAGGCGATCTTTACCAGGACGATATTGTAACACCTGCCATGATCGTCGTTCCTCGTCGTAAGAGAAAAGCAATTGGAAAAGAAGGAAGAAAGGATTGTGAATATGATGATGTGAAAGAAGGAGCAAGCCCTGTTCCACCAGCTCCTCGTCTTTCACCTAAAAGGGCACCCAAAGCTGTAGATGAAGATCTCTACAAAATTTCCCCAACCTTGCTCTACGCTAAGTCTAAAAGGAAAGGCATCAAGGGATTCTTT…	Nicotiana benthamiana draft genome sequence v1.0.1 (Bombarely et al., 2012)
	NbNOI15	Niben101Scf04732g00001.1	146	16.3	1	MIDFLDKKNGPTYVPQFGAWDNKAAAGGNSSYTVEFSQARANKQQQQHQQHKIGLGARHGFANDQQPQHKNGLGARHGFANDQEFPGKKQEEPNNMKNGYRSVPQFGMWNQQTGEEKEDVGILLHWALISNVLSAASFCNSLEMAI	ATGATTGATTTCCTAGATAAAAAAAATGGTCCAACTTATGTTCCTCAATTTGGAGCATGGGATAACAAGGCTGCAGCTGGGGGCAATTCTAGTTATACAGTGGAATTCTCCCAAGCTCGCGCCAACAAGCAGCAGCAGCAACACCAGCAGCATAAAATTGGTTTAGGTGCACGCCACGGGTTTGCAAATGATCAGCAACCGCAGCATAAAAATGGGTTAGGCGCACGACACGGGTTTGCAAATGATCAGGAATTTCCTGGCAAGAAACAAGAGGAGCCTAACAATATGAAAAATGGATACAGGTCTGTACCTCAATTTGGAATGTGGAATCAACAAACTGGAGAGGAAAAAGAAGATGTTGGCATTTTGTTGCATTGGGCCTTGATCTCTAATGTCCTA…	Nicotiana benthamiana draft genome sequence v1.0.1 (Bombarely et al., 2012)
	NbNOI16	Niben101Scf12076g00017.1	171	19.4	2	MEKRKEKNGPTYVPQFGAWDNKAAAGGNSSYTMEFSKARANKQQQQHQQHKNGLGARHGLANDQQPQHKNGSRHGLTNDQEFPGKKQEDPSNMKNGYRSVPQFGMWDQQPGGAASYTVEFSKARVNRKQHKNNDLLARPPSIDHEQEALRKLHEDSCMRKKKMLAFCCIGP	ATGGAAAAACGAAAGGAGAAAAATGGTCCAACTTATGTTCCTCAATTTGGAGCATGGGATAACAAGGCTGCAGCAGGGGGCAATTCTAGTTATACAATGGAATTTTCCAAAGCTCGCGCCAACAAGCAGCAGCAGCAACACCAACAACATAAAAATGGTTTAGGTGCACGTCACGGATTGGCAAATGATCAGCAGCCGCAGCATAAAAATGGGTCACGCCACGGGTTGACAAACGATCAGGAATTTCCTGGCAAGAAACAAGAGGACCCTAGCAATATGAAAAATGGATACAGGTCTGTACCTCAATTTGGAATGTGGGATCAACAACCTGGAGGTGCTGCCAGTTATACTGTCGAATTTTCAAAAGCTCGCGTCAACAGAAAACAACACAAAAATAAT…	Nicotiana benthamiana draft genome sequence v1.0.1 (Bombarely et al., 2012)
	NbNOI17	Niben101Scf05201g06020.1	262	29.7	2	MAKQREKNGLLSVPQFGAWDHKTGDNLNFSMVFSQARANKKQNRHNLAQHNLGNEQEILAKLQEVSPSKDSLTPVPQFGAQNQKTEGNPDYSKVSPKAHANKKPHRHDLTRRSLGNEKELGKHQEVSPMKRPISVPQFGVWDQKGGGSPDYAKVSPQARADKKQHKHASACRKLGNEQELRKHNEASPRKNRPVAMPQHGAQDQKTWDNPNYPMVFSQAYAKKKQHKPHSLGNEKELGKRQDVSPMRKKNKFMTYLSCCLPV	ATGGCGAAACAAAGGGAGAAAAATGGATTGCTGTCTGTGCCTCAGTTTGGTGCTTGGGATCATAAAACTGGGGACAATCTTAATTTCTCCATGGTATTTTCCCAAGCTCGTGCAAACAAGAAGCAGAATAGACATAATCTAGCACAACACAACCTGGGAAATGAGCAAGAGATTCTTGCCAAGCTCCAAGAAGTTTCACCCAGTAAAGATAGTTTGACGCCAGTGCCTCAATTTGGAGCACAGAATCAAAAGACTGAGGGAAATCCTGATTATTCCAAGGTGTCCCCCAAAGCTCATGCCAACAAGAAGCCACATAGACATGATCTAACACGCCGAAGCCTGGGAAATGAGAAAGAACTTGGCAAACATCAAGAGGTTTCACCCATGAAACGTCCAATA…	Nicotiana benthamiana draft genome sequence v1.0.1 (Bombarely et al., 2012)
	NbNOI18	Niben101Scf01758g00006.1	102	12.4	1	MEYSKEKTGAWLSVPQFGNWDQKGAFPDYSMDFSKIRENRKQNKKDLSRASLGNEKELIFTTKKDVNTCYSPHSNDQHYHRNRCPIRMRRIFNYFNCCSAKA	ATGGAATATAGCAAGGAGAAAACAGGAGCATGGCTATCAGTGCCACAATTTGGAAACTGGGACCAAAAGGGTGCATTTCCAGATTACTCTATGGATTTCTCTAAAATAAGAGAGAATAGGAAACAAAACAAGAAAGACTTGTCAAGAGCCAGTTTAGGTAATGAGAAAGAGCTCATTTTTACTACCAAAAAGGATGTAAATACGTGTTACTCTCCCCACAGTAATGATCAACATTACCATCGAAACCGCTGTCCCATTAGGATGCGAAGGATCTTCAACTATTTCAACTGCTGTAGTGCAAAAGCTTGA	Nicotiana benthamiana draft genome sequence v1.0.1 (Bombarely et al., 2012)
	NbNOI19	Niben101Scf11122g01009.1	101	11.7	1	MEDSKEKTAPWLSVPQFGDWDQKGALPDYSLDFSKIRENRKQNKRELSRVSLGNEEELVSTTTSNANTGRSAHNNDQNYHQNHSPIRRRSILSYFNCCMKA	ATGGAAGATAGCAAAGAGAAAACTGCACCATGGCTATCGGTGCCACAGTTTGGTGATTGGGACCAAAAAGGTGCATTGCCAGACTACTCACTGGATTTCTCAAAAATAAGAGAAAATAGGAAACAGAACAAAAGGGAGTTGTCAAGAGTTAGTCTTGGAAATGAGGAAGAGCTCGTTTCGACAACTACAAGTAATGCAAATACAGGCCGCTCAGCCCACAACAATGATCAAAACTACCATCAAAACCACTCTCCAATCAGAAGGAGAAGCATTCTCAGTTACTTCAACTGCTGTATGAAAGCTTGA	Nicotiana benthamiana draft genome sequence v1.0.1 (Bombarely et al., 2012)
	NbNOI20	Niben101Scf08552g00011.1	104	12	1	MDDRKEKTAPWLSVPQFGDWDQKGGVMPDYSMDFSKIRENRKQNKRDLSRASLGNEEELISSTNKNANTGHHHSVHSGDLHFHQNHSPTTRRSIFSYFNCCVKA	ATGGATGATCGCAAAGAGAAGACAGCACCATGGCTATCAGTGCCACAATTTGGAGACTGGGACCAAAAGGGTGGTGTAATGCCAGATTATTCAATGGATTTCTCAAAGATAAGAGAGAATAGGAAACAGAACAAAAGGGATTTGTCAAGAGCAAGTCTTGGAAATGAGGAAGAGCTCATTTCTTCAACTAATAAAAATGCAAATACAGGCCATCATCACTCAGTCCACAGTGGTGATCTCCATTTCCATCAAAACCACTCTCCAACTACAAGAAGAAGCATCTTCAGCTATTTCAACTGCTGTGTGAAAGCTTGA	Nicotiana benthamiana draft genome sequence v1.0.1 (Bombarely et al., 2012)
