## Supplemental Table 2 for "Decoy diversification underpins the regulation of an NLR-mediated autoimmunity"

### Sheet: Table S2
	Table S2. Programmed cell death scoring of Figure 1B.
	1st Day infiltration	2nd Day infiltration	2023.06.19 (4 DPI)												2024.02.19 (4 DPI)									2025.05.12 (4 DPI)
	EV	+ NbPtr1	7	7	7	7	7	7	7	7	3	7	7	7	7	7	7	7	7	7	7	7	7	7	7	7	7	7	7	4	3	7
	NbRIN4-1		7	5	7	7									7	7	7							7	7	7	3
	NbNOI-2		6	6	3	3									7	7	7							7	7	7	7
	NbRIN4-2		7	7	7	7									7	7	7							7	7	7	3
	NbRIN4-3		7	7	7	7									7	7	7							7	7	7	4
	NbNOI-10		7	7	7	7									7	7	7							7	7	7	7
	NbNOI-18		7	7	7	7									7	7	7							7	7	4	7
	NbNOI-19		7	7	7	7									7	7	7							7	7	7	7
	NbNOI-20		4	6	5	3									7	7	7							7	7	5	6
	NbNOI-15		0	7	7	7									7	7	7							7	7	7	7
	NbNOI-16		7	7	7	7									7	7	7							7	7	7	7
	NbNOI-17		7	7	6	6									7	7	7							7	3	7	7
	NbNOI-3		7	0	3	7									7	7	7							7	7	7	7
	NbNOI-11		7	7	7	7									7	7	7							6	7	7	7
	NbNOI-12		7	7	7	7									7	7	5							5	6	6	7
	NbNOI-13		7	7	4	1									7	7	7							1	6	4	7
	NbNOI-14		7	7	7	7									7	7	7							7	7	3	2
	NbNOI-8		1	0	0	0									0	0	0							0	0	0	0
	NbNOI-9		0	0	0	0									0	1	0							0	0	0	0
	NbNOI-4		0	0	1	0									0	2	0							0	0	0	0
	NbNOI-6		0	0	0	0									0	1	3							0	0	0	0
	NbNOI-1		0	0	0	0									1	0	0							0	5	1	1
	NbNOI-7		7	5	7	7									7	7	7							7	7	7	7
	NbNOI-5		7	6	5	7									7	7	7							7	7	7	2
