## Supplemental Table 3 for "Decoy diversification underpins the regulation of an NLR-mediated autoimmunity"

### Sheet: Table S3
	Table S3. Programmed cell death scoring of Figure S5.
	Plant Genotype	Infiltration Info	2025.04.12 (4 DPI)						2025.05.13 (5DPI)				2025.05.25 (4 DPI)
	Nb-0 Wild Type	GFP	0	0	0	0	0	0	0	0	0	0	0	0	0	0
		AvrRpt2	7	3	7	7	7	7	7	6	7	7	7	2	4	3
		RipE1	7	7	7	7	7	7	7	7	7	7	7	7	5	7
		AvrRpm1	0	0	6	4	2	0	7	2	2	2	7	1	3	1
		AvrB	5	3	7	7	7	7	7	7	3	7	2	4	2	2
		HopZ5	7	7	7	7	7	7	7	7	7	7	7	7	7	7
		AvrBsT	7	7	7	7	7	7	7	7	7	7	7	7	7	7
	Nb-0 noi1,6 #31	GFP	0	0	0	0	0	0	0	0	0	0	0	0	0	0
		AvrRpt2	7	7	7	7	7	7	7	7	7	7	4	5	7	7
		RipE1	7	7	7	7	7	7	7	7	7	7	7	7	7	7
		AvrRpm1	4	3	7	7	1	4	6	7	2	7	2	2	7	7
		AvrB	7	0	7	1	6	7	7	7	7	7	3	4	7	7
		HopZ5	7	7	7	7	7	7	7	7	7	7	7	7	7	7
		AvrBsT	7	7	7	7	7	7	7	7	7	7	7	7	7	7
	Nb-0 noi1,6/nbptr1 #27	GFP	0	0	0	0	0	0	0	0	0	0	0	0	0	0
		AvrRpt2	0	0	0	0	0	0	0	0	0	0	0	0	0	0
		RipE1	0	0	0	0	0	0	2	3	6	3	1	1	1	1
		AvrRpm1	0	0	0	0	0	0	0	0	0	0	0	2	0	0
		AvrB	0	0	0	0	0	0	0	0	0	0	0	0	0	0
		HopZ5	3	3	4	7	0	0	7	7	7	7	7	7	2	7
		AvrBsT	6	5	7	7	3	3	7	7	7	6	7	7	7	7
