## Supplemental Table 4 for "Decoy diversification underpins the regulation of an NLR-mediated autoimmunity"

### Sheet: Table S4
	Table S4. Sequence information of synthesized constructs used in this study.
	Synthesized constructs	Related figure	Nucleotide sequence	Note	Description
	SynNOI1	Fig. 3	CGGTCTCAAATGGCGGACAAGGGACGACCTCTCCCTAAGTTCGGTGAATGGGATGTTAATGATCCTGCATCAGCAGAAGGATTTACTGTTATTTTCAATAAGGCACGTAACGAAAAAAGGAGTGGTGGTAACACTAATTCTCCTCCTAAAGGTGATCCAGCTTACAATAAACACGGTGCTACACTTGGTAAACCACAGTCTAAGAAGTGGTTTTGTTGCATGCACTCAGCAGCAGCAGAGTCTTGAGCTTAGAGACCG	70.9% nucleotide identity with NbNOI1	The purple colored sequence is codon optimized for SynNOIs.The blue colored sequence indicate coding sequence of NbPtr1. BsaI sites and overhangs ared added in the beginning and the end of the codon optimized sequence for Golden Gate assembly.
	SynNOI4	Fig. 3	CGGTCTCAAATGAATTCACAGGAAAGGGGACGTCCTTTACCTAAGTTTGGAGAGTGGGACGTTAACGATCCTGCTTCTGCAGATGGATATACTGTGATTTTCGCTAAAGCAAGGGATGAAAAAAAGGCTACAGGTACATCTGCTAGCTCAGTTCCTGCTGCTTCTCCTAGGCCAGATGCTACTTCAACTCAGAACGATGCTTGTCAACAGGATCCTACTAAAAAGAAATGGTTCTGTTGCTTCTGAGCTTAGAGACCG	71.7% nucleotide identity with NbNOI4
	SynNOI8	Fig. 3	CGGTCTCAAATGTCGGAAAAAGGACGTCCTTTGCCAAAATTTGGAGAGTGGGACGTTAACGACCCTGCTTCTGCTGAAGGTTTCACAGTTATCTTTAACAAAGCTAGAGACGAAAAGAAGACAGGAGGTAAACCTGAATCTCCATCTAAAGCAGATGGAAATACTAAACAGGGTGAGGAGCCTTTGAAACCACAGACAAAGAAGTGGTTCTGTTGCATGCAAAGTCCTCAAGCTGAGTCATGAGCTTAGAGACCG	70.5% nucleotide identity with NbNOI8
	NbPtr1 EEE mutant	Fig. S14	CGGTCTCAAATGGCAGAATTTTTCTTGTTCAACGAGATTGAAAGAGTTTTGTCAAAAGAGTCTTCAGAGTCTGTAAATGAGATCAGTTTAGCGTGGAATGTTAAAACAGAGTTAAGAAAACTCCAGAGCACTTTATCCACAATCAAAGCTGTACTTTTAGATGCAAATGAGCGGCAGGCAAAGAACCATGAAGTGAGAGATTGGCTGGAAAAGCTAAGAGATGTTGTTTATGATGTCGATGATGTGCTCGATGATTTGTCAACACAGCTATTACTACAAATACATTTTCAGGAAAGCCTTAAGAAGAAGGTAAGAAAATTCTTTTCAAGTTCAAATCCAATTATTTATAGATTCAAGATTGGTAGAAAGATAAAAGAGATTAGGGAACTATTGAATGAT…	NbPtr1 CC domain with I13E, V21E, V24E mutations
