## Supplemental Table 5 for "Decoy diversification underpins the regulation of an NLR-mediated autoimmunity"

### Sheet: Table S5
	Table S5. Sequence information of ETI inducers used in this study.
	Gene	Species	Gene ID
	AvrRpt2	Pseudomonas syringae pv. tomato JL1065	L11355
	RipE1	Ralstonia pseudosolanacearum GMI1000	CEJ20888.1
	AvrRpm1	Pseudomonas syringae pv. maculicola M6	AF359557
	AvrB	Pseudomonas syringae pv. glycinea	M21965
	HopZ5	Pseudomonas syringae pv. actinidiae NVZ-13	AKT29515.1
	AvrBsT	Xanthomonas perforans 85-10	WCC52609.1
	AvrE1	Pseudomonas syringae pv. tomato DC3000	AAF71499.1
	AvrPto	Pseudomonas syringae pv. tomato DC3000	AAO57459
	Pto (SpPtoE)	Solanum pimpinellifolium	U59315.1
	HopZ1a	Pseudomonas syringae pv. tomato DC3000	AAR02168.1
	HopQ1-1	Pseudomonas syringae pv. tomato DC3000	AAO54411.1
	RipY	Ralstonia pseudosolanacearum Pe_1	KAF3460438.1
	Rpi-blb2	Solanum bulbocastanum	DQ122125.1
	Avrblb2	Phytophthora infestans	GQ869452.1
