## Supplemental Table 6 for "Decoy diversification underpins the regulation of an NLR-mediated autoimmunity"

### Sheet: Table S6
	Table S6. Programmed cell death scoring of Figure 3B.
	1st Day infiltration	2nd Day infiltration	2024.07.05 (4 DPI)				2025.04.02 (7 DPI)				2025.05.14 (5 DPI)
	EV	NbPtr1 + GFP	7	7	7	7	7	7	2	7	7	7	7	7	7
		NbPtr1 + AvrRpt2	7	7	7	7	7	7	7	7	7	7	7	7	7
		NbPtr1 + RipE1	1	7	7	7	4	7	7	7	7	7	7	7	7
		NbPtr1 + AvrRpm1	6	7	7	7	1	7	7	7	5	7	7	7	6
		NbPtr1 + AvrB	7	7	7	7	7	7	7	7	7	7	7	7	6
		NbPtr1 + HopZ5	7	7	7	7	7	7	7	7	7	7	7	7	4
		NbPtr1 + AvrBsT	6	7	7	7	7	7	7	7	7	4	7	6	7
	SynNOI1	NbPtr1 + GFP	0	0	0	3	0	0	1	1	0	0	3	1	0
		NbPtr1 + AvrRpt2	6	7	7	7	6	7	7	7	2	7	7	7	7
		NbPtr1 + RipE1	4	7	7	4	7	7	1	5	7	7	6	7	7
		NbPtr1 + AvrRpm1	3	7	7	3	2	3	2	3	0	2	3	7	2
		NbPtr1 + AvrB	7	7	7	6	7	7	3	2	5	7	7	7	7
		NbPtr1 + HopZ5	6	7	7	7	7	7	7	7	7	7	7	7	7
		NbPtr1 + AvrBsT	7	7	7	7	7	7	7	7	7	7	7	7	7
	SynNOI4	NbPtr1 + GFP	0	3	4	7	0	0	0	7	0	0	6	0	0
		NbPtr1 + AvrRpt2	7	7	7	7	1	7	7	7	7	7	7	7	7
		NbPtr1 + RipE1	5	7	3	1	7	7	7	1	7	7	7	1	6
		NbPtr1 + AvrRpm1	1	6	2	7	7	7	0	1	0	1	0	1	1
		NbPtr1 + AvrB	7	7	7	7	1	7	7	7	7	7	7	7	7
		NbPtr1 + HopZ5	7	7	7	7	6	7	7	7	7	7	7	7	6
		NbPtr1 + AvrBsT	7	7	7	7	3	7	7	7	7	7	7	7	6
	SynNOI8	NbPtr1 + GFP	0	0	0	0	1	1	0	0	3	1	0	0	0
		NbPtr1 + AvrRpt2	7	7	7	7	7	7	7	1	7	7	6	6	7
		NbPtr1 + RipE1	4	4	7	7	1	7	0	3	7	1	3	2	2
		NbPtr1 + AvrRpm1	3	5	1	7	2	7	4	6	2	0	1	0	4
		NbPtr1 + AvrB	7	7	7	7	7	7	7	1	7	7	6	6	7
		NbPtr1 + HopZ5	7	7	7	7	7	7	7	7	7	7	7	5	4
		NbPtr1 + AvrBsT	7	7	7	7	7	7	7	1	7	7	7	6
