## Supplemental Table 7 for "Decoy diversification underpins the regulation of an NLR-mediated autoimmunity"

### Sheet: Table S7
	Table S7. Programmed cell death scoring of Figure S8.
	Plant genotype	Infiltration Info	2025.04.24 (3 DPI)			2025.05.12 (3 DPI)			2025.11.17 (3 DPI)
	Nb-0 Wild Type	EV	0	0	2	0	0	0	0	0	0
		AvrPto + Pto	7	7	7	7	7	7	7	7	7
		Rpi-blb2 + Avrblb2	7	7	7	7	7	7	7	7	7
		AvrRpt2	7	7	7	7	7	7	7	7	7
		RipE1	7	7	7	3	2	5	7	7	7
		AvrRpm1	7	6	7	5	7	4	7	7	7
		AvrB	7	7	6	7	7	7	7	7	7
		HopZ5	7	7	7	7	7	7	7	7	7
		AvrBsT	7	7	7	7	7	7	7	7	7
	nrc234	EV	0	0	2	0	0	0	0	0	0
		AvrPto + Pto	0	0	0	0	0	0	0	0	0
		Rpi-blb2 + Avrblb2	4	0	4	0	0	0	0	0	0
		AvrRpt2	7	7	7	7	7	7	7	7	7
		RipE1	7	7	7	5	7	2	7	7	7
		AvrRpm1	7	5	5	5	7	2	7	7	3
		AvrB	7	7	7	7	7	7	7	7	7
		HopZ5	7	7	7	7	7	7	7	7	7
		AvrBsT	7	7	7	7	7	7	7	7	7
