## Supplemental Table 8 for "Decoy diversification underpins the regulation of an NLR-mediated autoimmunity"

### Sheet: Table S8
	Table S8. Programmed cell death scoring of Figure S9.
	Infiltration Info	2024.04.24 (3 DPI)			2025.05.26 (3 DPI)			2025.11.17 (3 DPI)
	EV	0	0	0	0	0	0	0	0	0
	NbPtr1	7	7	7	7	7	7	7	7	7
	NbPtr1 EEE	0	0	0	7	7	7	7	7	7
	NbPtr1 K202R	0	0	0	7	7	7	7	7	7
