## Supplemental Table 10 for "Decoy diversification underpins the regulation of an NLR-mediated autoimmunity"

### Sheet: Table S10
	Table S10. Programmed cell death scoring of Figure 5C, S11.
	1st Day infiltration	2nd Day infiltration	2024.10.16 (4 DPI)									2025.05.14 (4 DPI)												2025.05.24 (4 DPI)
	EV	+ NbPtr1	7	7	5	7	1	7	5	7	7	7	6	5	7	7	7	6	7	7	7	5	7	7	7	3	2	7	7	3	7	7	7	5	7
	NbNOI1		0	0	0							0	0	0	7									2	2	0	0
	NbNOI1 T26A		7	7	4							7	7	4	7									7	7	7	7
	NbNOI1 T26D		7	7	3							7	7	7	7									7	7	7	7
	NbNOI1 T26I		7	7	0							7	7	6	7									7	7	7	7
	NbNOI4		0	0								0	0	0	0									0	0	0	4
	NbNOI4 T28A		7	7								7	7	7	7									7	7	7	5
	NbNOI4 T28D		7	7								7	7	7	7									7	7	7	7
	NbNOI4 T28I		7	7								7	7	7	7									7	7	5	7
	NbNOI8		0	0	0	0						0	0	0	0									0	0	0	0
	NbNOI8 T26A		7	7	5	7						7	7	6	7									0	7	7	7
	NbNOI8 T26D		7	7	7	7						7	7	7	7									7	7	7	7
	NbNOI8 T26I		7	7	7	7						7	7	7	7									7	7	7	6
