## Supplemental Table 11 for "Decoy diversification underpins the regulation of an NLR-mediated autoimmunity"

### Sheet: Table S11
	Table S11. Programmed cell death scoring of Figure S12.
	Infiltration Info	2025.09.24 (3 DPI)			2025.11.12 (2 DPI)			2025.11.16 (2 DPI)
	EV	0	0	0	0	0	0	0	0	0
	NbPtr1	7	7	7	7	7	7	7	7	7
	NbPtr1 E431A	7	7	7	7	7	7	7	7	7
	NbPtr1 P433A	7	7	7	7	7	7	7	7	7
	NbPtr1 E431A P433A	7	7	7	7	7	7	7	7	7
	NbPtr1 P433E	7	7	7	7	7	7	7	7	7
	NbPtr1 V477E	7	7	7	7	7	7	7	7	7
