## Supplemental Table 12 for "Decoy diversification underpins the regulation of an NLR-mediated autoimmunity"

### Sheet: Table S12
	Table S12. Programmed cell death scoring of Figure 5D, S13A.
	1st Day infiltration	2nd Day infiltration	2025.09.25 (4 DPI)			2025.10.18 (4 DPI)				2025.10.25 (4 DPI)
	EV	NbPtr1	1	7	7	7	5	7	5	7	6	7
	NOI1		3	0	0	0	0	0	0	0	0	3
	NOI4		0	0	0	0	0	0	0	0	0	0
	NOI6		3	0	0	2	0	0	0	0	0	0
	NOI8		0	0	0	2	2	0	0	0	1	0
	NOI9		1	0	0	0	3	0	0	0	1	0
	EV	NbPtr1 E431A	7	7	7	7	7	7	7	7	7	7
	NOI1		3	7	7	7	7	7	7	7	7	7
	NOI4		7	7	7	7	7	7	7	7	7	7
	NOI6		2	1	5	7	7	7	2	5	3	2
	NOI8		0	2	2	7	3	4	2	2	4	3
	NOI9		7	7	7	7	7	7	7	7	7	7
	EV	NbPtr1 P433A	7	4	7	7	7	6	7	7	7	0
	NOI1		3	0	0	4	6	3	2	7	5	0
	NOI4		7	0	7	6	4	0	3	7	3	1
	NOI6		0	0	0	3	3	4	0	0	0	0
	NOI8		1	0	0	0	0	0	0	3	4	0
	NOI9		7	0	2	7	3	3	3	7	7	1
	EV	NbPtr1 E431A P433A	7	7	7	7	7	7	7	7	7	7
	NOI1		7	7	7	7	7	7	7	7	7	7
	NOI4		7	7	7	7	7	7	7	7	7	7
	NOI6		7	1	7	7	4	2	7	7	7	6
	NOI8		7	0	7	7	5	3	7	7	7	7
	NOI9		7	7	7	7	7	7	6	7	7	7
	EV	NbPtr1 P433E	7	7	0	7	7	7	7	7	7	7
	NOI1		7	7	3	7	7	6	7	7	7	7
	NOI4		7	7	7	7	7	6	7	7	7	7
	NOI6		7	0	7	7	7	3	7	7	7	7
	NOI8		7	0	7	7	7	4	7	7	7	6
	NOI9		7	0	7	7	7	5	7	7	7	7
	EV	NbPtr1 V477E	7	7	7	7	7	4	7	7	7	7
	NOI1		7	7	1	6	7	0	1	7	4	7
	NOI4		7	7	3	2	7	2	7	7	7	6
	NOI6		0	0	1	2	2	1	1	1	0	6
	NOI8		0	0	0	0	0	0	1	2	5	7
	NOI9		7	0	3	7	7	2	6	7	2	7
