## Supplemental Table 13 for "Decoy diversification underpins the regulation of an NLR-mediated autoimmunity"

### Sheet: Table S13
	Table S13. Oligonucleotides used in this study.
	Gene / Primer name	Identifier	Sequence	Usage
	Primers used for VIGS
	NbNOI-1 VIGS F (5' AGGT)	PKSP 6101	GGTCTCAAGGTGATAAAGGTCGTCCACTTCCAA	For cloning pTRV2-66 : RFP spacer : NbNOI1 : NbNOI6 : NbNOI8 : NbNOI4/9
	NbNOI-1 VIGS R (3' ATGA)	PKSP 6102	GGTCTCTTCATGATTCCGCAGCAGCAGAA	For cloning pTRV2-66 : RFP spacer : NbNOI1 : NbNOI6 : NbNOI8 : NbNOI4/9
	NbNOI-6 VIGS F (5' ATGA)	PKSP 6103	GGTCTCAATGAGAAAAAGGGCGACCACTTC	For cloning pTRV2-66 : RFP spacer : NbNOI1 : NbNOI6 : NbNOI8 : NbNOI4/9
	NbNOI-6 VIGS R (3' GAGA)	PKSP 6104	GGTCTCATCTCTCATGATTCGGCCGCAG	For cloning pTRV2-66 : RFP spacer : NbNOI1 : NbNOI6 : NbNOI8 : NbNOI4/9
	NbNOI-8 VIGS F (5' GAGA)	PKSP 6105	GGTCTCAGAGAAGGGTCGGCCATTG	For cloning pTRV2-66 : RFP spacer : NbNOI1 : NbNOI6 : NbNOI8 : NbNOI4/9
	NbNOI-8 VIGS R (3' TCTC)	PKSP 6106	GGTCTCTGAGATCAAGATTCTGCCTGCGG	For cloning pTRV2-66 : RFP spacer : NbNOI1 : NbNOI6 : NbNOI8 : NbNOI4/9
	NbNOI-4/9 VIGS F (5' TCTC)	PKSP 6107	GGTCTCATCTCAAGAGAGAGGTCGGC	For cloning pTRV2-66 : RFP spacer : NbNOI1 : NbNOI6 : NbNOI8 : NbNOI4/9
	NbNOI-4/9 VIGS R (3' GCTT)	PKSP 6108	GGTCTCTAAGCTCAGAAACAGCAAAACCACTTTT	For cloning pTRV2-66 : RFP spacer : NbNOI1 : NbNOI6 : NbNOI8 : NbNOI4/9
	NbNOI-8 VIGS R (3' GCTT)	PKSP 6155	GGTCTCTAAGCTCAAGATTCTGCCTGCGG	For cloning pTRV2-66 : RFP spacer 1 : NbNOI1 : NbNOI6 : NbNOI8
	NbNOI-4/9 VIGS F (5' GAAG)	PKSP 6586	GGTCTCAGAAGTCTCAAGAGAGAGGTCGGC	For cloning pTRV2-66 : RFP spacer 1 : RFP spacer 2 : RFP spacer 3 : NbNOI4/9 and pTRV2-66 : RFP spacer 1 : RFP spacer 2 : NbNOI8 : NbNOI4/9
	NbNOI-8 VIGS F (5' CTAT)	PKSP 6587	GGTCTCACTATGAGAAGGGTCGGCCATTG	For cloning pTRV2-66 : RFP spacer 1 : RFP spacer 2 : NbNOI8 : RFP spacer 4 and pTRV2-66 : RFP spacer 1 : RFP spacer 2 : NbNOI8 : NbNOI4/9
	NbNOI-8 VIGS R (3' GAAG)	PKSP 6588	GGTCTCTCTTCTCAAGATTCTGCCTGCGG	For cloning pTRV2-66 : RFP spacer 1 : RFP spacer 2 : NbNOI8 : RFP spacer 4 and pTRV2-66 : RFP spacer 1 : RFP spacer 2 : NbNOI8 : NbNOI4/9
	Primers used for RT-qPCR
	NbPR1 qPCR F	PKSP 3073	TCGTACATTCTCATGGTCAATACG	For NbPR1 qPCR
	NbPR1 qPCR R	PKSP 3074	TACACTGAACCCTAGCACATCC	For NbPR1 qPCR
	NbEF1-a qPCR F	CS651	TGGACACAGGGACTTCATCA	For NbEF1a qPCR
	NbEF1-a qPCR R	CS652	CAAGGGTGAAAGCAAGCAAT	For NbEF1a qPCR
	NbNOI-8 qPCR F	PKSP 6954	AATACACCCAATACCAAATTGCG	For NbNOI-8 qPCR (product size: 99bp at 5' UTR)
	NbNOI-8 qPCR R	PKSP 6955	AGAAGATTTCTTAACTGGAACGGA	For NbNOI-8 qPCR (product size: 99bp at 5' UTR)
	NbNOI-4/9 qPCR F	PKSP 6956	TGGTTTGTGTGGCATAAAGCTT	For NbNOI-4/9 qPCR (product size: 94bp at 3' UTR)
	NbNOI-4/9 qPCR R	PKSP 6957	TTAAAGCACAAGAGAGAGTGTTTCT	For NbNOI-4/9 qPCR (product size: 94bp at 3' UTR)
	NbNOI-1 qPCR F	PKSP 5813	AGTAAGAGAAAATTATTCCTTCTCTTCC	For NbNOI-1 qPCR (product size: 134bp at 5' UTR)
	NbNOI-1 qPCR R	PKSP 5814	GAGTTTTAAGGTTTTGGACACAGA	For NbNOI-1 qPCR (product size: 134bp at 5' UTR)
	Primers used for Mutagenesis
	NbNOI-1 T26D Mutagenesis F	PKSP 5424	CCCAGCTTCTGCTGAGGGTTTCGACGTCATCTTTAACAAAGCTCG	NbNOI-1 T26D Mutagenesis
	NbNOI-1 T26D Mutagenesis R	PKSP 5425	CGAGCTTTGTTAAAGATGACGTCGAAACCCTCAGCAGAAGCTGGG	NbNOI-1 T26D Mutagenesis
	NbNOI-1 T26I Mutagenesis F	PKSP 5426	CCCAGCTTCTGCTGAGGGTTTCATAGTCATCTTTAACAAAGCTC	NbNOI-1 T26I Mutagenesis
	NbNOI-1 T26I Mutagenesis R	PKSP 5427	GAGCTTTGTTAAAGATGACTATGAAACCCTCAGCAGAAGCTGGG	NbNOI-1 T26I Mutagenesis
	NbNOI-1 T26A Mutagenesis F	PKSP 5775	CCCAGCTTCTGCTGAGGGTTTCGCGGTCATCTTTAACAAAGCTC	NbNOI-1 T26A Mutagenesis
	NbNOI-1 T26A Mutagenesis R	PKSP 5776	GAGCTTTGTTAAAGATGACCGCGAAACCCTCAGCAGAAGCTGGG	NbNOI-1 T26A Mutagenesis
	NbPtr1 E431A Mutagenesis F (module 3)	PKSP 8505	GGTCTCCAAAGGTCAAGCAATTCCGAGAG	NbPtr1 E431A Mutagenesis F
	NbPtr1 P433A Mutagenesis F (module 3)	PKSP 8506	GGTCTCCAAAGGTCAAGAAATTGCGAGAGAG	NbPtr1 P433A Mutagenesis F
	NbPtr1 E431A P433A Mutagenesis F (module 3)	PKSP 8507	GGTCTCCAAAGGTCAAGCAATTGCGAGAGAG	NbPtr1 E431A P433A Mutagenesis F
	NbPtr1 P433E Mutagenesis F (module 3)	PKSP 8533	GGTCTCCAAAGGTCAAGAAATTGAGAGAGAGG	NbPtr1 P433E Mutagenesis F
	NbPtr1 module 3 R	PKSP 3940	GGTCTCTCCTCAACTTTTGCAAAGAAAGTAAAAA	NbPtr1 Module 3 R
	NbPtr1 V477E Mutagenesis F	PKSP 8534	GCAATAGGTCTCACCTTGATGTGGAACAAGCATTTG	NbPtr1 V477E Mutagenesis F
	NbPtr1 V477E Mutagenesis R	PKSP 8539	TACCGAGGTCTCAAAGGAAGCAAAACCTTGATAGC	NbPtr1 V477E Mutagenesis R
	NbPtr1 P-loop mutagenesis-F	PKSP 7378	GCAATAGGTCTCAGCTTGGAAGAACCACACTTG	Mutagenizing NbPtr1 P-loop motif (K202R)
	NbPtr1 P-loop mutagenesis-R	PKSP 7379	TACCGAGGTCTCAAAGCCCTCCAAGTCCAAC	Mutagenizing NbPtr1 P-loop motif (K202R)
	Primers used for constructing CRISPR vectors
	NbNOI-1_sgRNA 1_oligo F	PKSP 6731	ATTGAATACAAACTCACCACCAAA	Cloning into pDGE335 and pDGE495 for NbNOI-1 CRISPR knockout
	NbNOI-1_sgRNA 1_oligo R	PKSP 6732	AAACTTTGGTGGTGAGTTTGTATT	Cloning into pDGE335 and pDGE495 for NbNOI-1 CRISPR knockout
	NbNOI-1_sgRNA 2_oligo F	PKSP 6805	ATTGTGAAACCCTCAGCAGAAGCT	Cloning into pDGE337 and pDGE497 for NbNOI-1 CRISPR knockout
	NbNOI-1_sgRNA 2_oligo R	PKSP 6806	AAACAGCTTCTGCTGAGGGTTTCA	Cloning into pDGE337 and pDGE497 for NbNOI-1 CRISPR knockout
	NbNOI-6_sgRNA 1_oligo F	PKSP 6809	ATTGACATCCCACTCTCCAAACTT	Cloning into pDGE332 for NbNOI-6 CRISPR knockout
	NbNOI-6_sgRNA 1_oligo R	PKSP 6810	AAACAAGTTTGGAGAGTGGGATGT	Cloning into pDGE332 for NbNOI-6 CRISPR knockout
	NbNOI-6_sgRNA 2_oligo F	PKSP 6811	ATTGTTGTATGCAGAATCACCTTT	Cloning into pDGE333 for NbNOI-6 CRISPR knockout
	NbNOI-6_sgRNA 2_oligo R	PKSP 6812	AAACAAAGGTGATTCTGCATACAA	Cloning into pDGE333 for NbNOI-6 CRISPR knockout
	NbPtr1_sgRNA 1_oligo F	PKSP 6711	ATTGACAAGTATGTTCAGTAAAG	Cloning into pDGE335 for NbPtr1 CRISPR knockout
	NbPtr1_sgRNA 1_oligo R	PKSP 6618	AAACCTTTACTGAACATACTTGT	Cloning into pDGE335 for NbPtr1 CRISPR knockout
	NbPtr1_sgRNA 2_oligo F	PKSP 6619	ATTGCAAACACATTCCTTTGTAA	Cloning into pDGE336 for NbPtr1 CRISPR knockout
	NbPtr1_sgRNA 2_oligo R	PKSP 6620	AAACTTACAAAGGAATGTGTTTG	Cloning into pDGE336 for NbPtr1 CRISPR knockout
	Primers used for genotyping CRISPR KO plants
	NbNOI-1_genotyping_F	PKSP 7119	TATGCTAAAACAATTGCATGGTG	Amplifying the sgRNA target region (Niben101Scf00268: 762bp)
	NbNOI-1_genotyping_R	PKSP 7120	GAGCAAACAAAGGAGAGTACAAA	Amplifying the sgRNA target region (Niben101Scf00268: 732bp)
	NbNOI-6_genotyping_F	PKSP 7197	CTTTGACTCATTTACCATTAGTAGGC	Amplifying the sgRNA target region (Niben101Scf04727: 335 bp)
	NbNOI-6_genotyping_R	PKSP 7277	CCATACTTGAGGGAGGAACG	Amplifying the sgRNA target region (Niben101Scf04727: 335 bp)
	NbPtr1_genotyping_F	PKSP 7139	GTCCAAACACCTACTAAATCCC	Amplifying the sgRNA target region (Niben101Scf07061: 979 bp)
	NbPtr1_genotyping_R	PKSP 7141	TCCGTCCACCTGTTTTGATC	Amplifying the sgRNA target region (Niben101Scf07061: 979 bp)
