## Supplemental Table 14 for "Decoy diversification underpins the regulation of an NLR-mediated autoimmunity"

### Sheet: Table S14
	Table S14. Vectors used in this study
	Vector	Purpose	Source
	pICH41021	pUC19 shuttle vector without BsaI site (same as pUC19b)	Norrander et al., 1983
	pICH86988	Golden Gate compatible binary vector with 35s promoter and NosT used for cloning NbPtr1 and effectors	Weber et al., 2011
	pICH86966	Golden Gate compatible binary vector used for cloning NbNOIs	Weber et al., 2011
	pTRV2-GG	Golden Gate compatible VIGS vector used for gene silencing	Choi et al., 2021
	pDGE332	Shuttle vector with Arabidopsis thaliana U6 promoter for CRISPR-Cas9 (M1)	Stuttmann et al., 2021
	pDGE333	Shuttle vector with Arabidopsis thaliana U6 promoter for CRISPR-Cas9 (M2)	Stuttmann et al., 2021
	pDGE335	Shuttle vector with Arabidopsis thaliana U6 promoter for CRISPR-Cas9 (M3)	Stuttmann et al., 2021
	pDGE336	Shuttle vector with Arabidopsis thaliana U6 promoter for CRISPR-Cas9 (M4)	Stuttmann et al., 2021
	pDGE337	Shuttle vector with Arabidopsis thaliana U6 promoter for CRISPR-Cas9 (M4E)	Stuttmann et al., 2021
	pDGE495	Shuttle vector with Arabidopsis thaliana U6 promoter for CRISPR-Cas9 (M5)	Stuttmann et al., 2021
	pDGE497	Shuttle vector with Arabidopsis thaliana U6 promoter for CRISPR-Cas9 (M6E)	Stuttmann et al., 2021
	pDGE687	Recipient vector (nptII_Sl-FAST2_Bs3_p35S:GFP-Cas9_ccdB) for CRISPR-Cas9	Stuttmann et al., 2021
	CRISPR vectors generated in this study	Vector Info
	NbNOI-1 and NbNOI-6 knock-out vector	pDGE687 : nptII_Sl_FAST2_Bs3_p35s : GFP-Cas9_NbNOI-6 sgRNA1_NbNOI-6 sgRNA2_NbNOI-1 sgRNA1_NbNOI-1 sgRNA2
	NbNOI-1, NbNOI-6, NbPtr1 knock-out vector	pDGE687 : nptII_Sl_FAST2_Bs3_p35s : GFP-Cas9_NbNOI-6 sgRNA1_NbNOI-6 sgRNA2_NbPtr1 sgRNA1_NbPtr1 sgRNA2_NbNOI-1 sgRNA1_NbNOI-1 sgRNA2
